# CHAMP1 complex directs heterochromatin assembly and promotes homology-directed DNA repair

**DOI:** 10.1101/2024.09.23.614480

**Authors:** Feng Li, Tianpeng Zhang, Aleem Syed, Amira Elbakry, Noella Holmer, Huy Nguyen, Sirisha Mukkavalli, Roger A. Greenberg, Alan D. D’Andrea

## Abstract

The CHAMP1 complex, a little-known but highly conserved protein complex consisting of CHAMP1, POGZ, and HP1α, is enriched in heterochromatin though its cellular function in these regions of the genome remain unknown. Here we show that the CHAMP complex promotes heterochromatin assembly at multiple chromosomal sites, including centromeres and telomeres, and promotes homology-directed repair (HDR) of DNA double strand breaks (DSBs) in these regions. The CHAMP1 complex is also required for heterochromatin assembly and DSB repair in highly-specialized chromosomal regions, such as the highly-compacted telomeres of ALT (Alternative Lengthening of Telomeres) positive tumor cells. Moreover, the CHAMP1 complex binds and recruits the writer methyltransferase SETDB1 to heterochromatin regions of the genome and is required for efficient DSB repair at these sites. Importantly, peripheral blood lymphocytes from individuals with CHAMP1 syndrome, an inherited neurologic disorder resulting from heterozygous mutations in *CHAMP1*, also exhibit defective heterochromatin clustering and defective repair of local DSBs, suggesting that a defect in DNA repair underlies this syndrome. Taken together, the CHAMP1 complex has a novel role in heterochromatin assembly and the enhancement of HDR in heterochromatin.
