## Supplemental Tables for "CHAMP1 complex directs heterochromatin assembly and promotes homology-directed DNA repair": Table S3-sgRNA, primers, antibodies and software.xlsx

### Sheet: Oligos
gRNA for spCas9 (PX458)
Gene name	species	sgRNA #1	sgRNA #2
CHAMP1	human	TCGTAAACCATCAGCACGTT	CCAGAGATCCGTAGTCCAGC
POGZ	human	CAGTTTGTTAAGCCGACAGT	TCTGCTGATCGAGTTCTACG
gRNA for spCas9 (synthego kit)
gene_name	species	guide_#1	guide_#2	guide_#3	fwd_primer	rev_primer	sequencing_primer
SETDB1	human	ACUUCGGCAUUUCAUCGAUG	UGCAGAGCUGCAACAGGCAG	AAAGCAUGUCUUCCCUUCCU	AGGGAGGGAGAACATGGAAT	TCTCTAAAAACATCTCCCAATGGA	ACATGGAATATTTGAATAGAATAACAGGCA
KDM4B	human	CCGCGGCUUCCACUCCUUCG	ACCACCUGCUGGAUGGGCGC	CCACUGUCAUGGCCUUCUUC	CCTTGTTGGCTGCAGAGTCT	CACACGGGGCACACAGA	CAGAGTCTTCTGGGGAGTTTGATAAG
Champ1	mouse	UGGAAGUGUGUCAGGAAUUG	GAGCUGCACAUUCUCAUAAU	UGAUAUGGAUGCCGGGGGCC	CCATTCCGGGCTCACAACTA	ACTCGGTGTCTTTGCTCGG	CAACTATGCAAGTACAGTATTGTGTTCAG
CHAMP1	human	GUGAUGAAAUGGAUGCUGGU	UACAUUAGAGUACAUCUUGC	GGUUUAUCAUUCCAUUUGUC	ACAGACAGAAGAATGGAAGCA	TGGCGATTCTGGAGACAAAA	ACAGACAGAAGAATGGAAGCATTC
MAD2L2	human	UGAGCAUGGGGUGAGAUGGC	GCACUGCGUCAAGCCACUCC	UGUGCAGAUGUCCUGCCACC	CCCAAGGCACCCTGAACAT	CGGCCAGTTCTTAGCCTCTT	GTTGGGATGGTCTCCAGAGTG
CBX5	human	AUAAAUUCAGAAAUUAGCUC	UACCCAGGGAGCACAAUACU	UUACUUUCUGACUUCUCCCU	CCTCCCTGGAAGCTCTTTTGT	TTTTTCCTGGGTAGAAATCTAGGA	GCTCTTTTGTTCAACAATTTACCTTATAGG
siRNA	source	Identifier
siCHAMP1-4	QIAGEN	SI00318038
siCHAMP1-8	QIAGEN	SI04282159
siREV7	QIAGEN	SI00087689
siPOGZ	QIAGEN	SI00688583
siCBX3	QIAGEN	SI00096173
siCBX1	QIAGEN	SI02657242
SiPOGZ	QIAGEN	SI00688583
AllStars Neg. Control siRNA	QIAGEN	1027281
Primers for ChIP/qPCR
Telomere Forward	CGGTTTGTTTGGGTTTGGGTTTGGGTTTGGGTTTGGGTT
Telomere Reverse	GGCTTGCCTTACCCTTACCCTTACCCTTACCCTTACCCT

### Sheet: Antibodies, Chemicals
Antibodies	Source	Identifier
ATR	Santa Cruz	sc-515173
PCNA	Cell Signaling Technology	13110S
Monoclonal ANTI-FLAG® M2 antibody	Sigma Aldrich	F1804
Rad18	Cell Signaling Technology	9040S
Phospho-Histone H2A.X (Ser139)	Cell Signaling Technology	2577
BrdU	BD Biosciences	347580
ExoI	Bethyl Laboratories	A302-640A-T
Vinculin	Cell Signaling Technology	4650
CHAMP1 Polyclonal Antibody	Life Technologies	A304217A
C13orf8/CHAMP1	Abnova	Cat# H00283489-B01P; RRID:AB_1673079
Mad2L2/REV7	Abcam	Cat# ab180579; RRID:AB_2890174
POGZ	Bethyl Laboratories	Cat# A302-509A; RRID:AB_1966082
POGZ	Life Technologies	Cat# 600-401-A89
H3	Cell Signaling Technology	Cat# 3638; RRID:AB_1642229
GFP	Cell Signaling Technology	Cat# 2956; RRID:AB_1196615
RPA2-P-Ser33	Fisher Scientific	Cat# NB100544; RRID:AB_526631
RAD51	Santa Cruz	Cat# sc-8349; RRID:AB_2253533
RAD51	Abcam	Cat# ab88572
GAPDH	Cell Signaling Technology	Cat# 5174; RRID:AB_10622025
TRF2	Novus Biologicals	Cat# NB110-57130
mCherry	Abcam	Cat# ab183628
ATRX (D-5)	Santa Cruz Biotechnology	Cat# SC-55584
Goat anti-Rabbit IgG (Alexa Fluor Plus 488)	Invitrogen	Cat # A-11034
Donkey anti-Mouse IgG (Alexa Fluor Plus 488)	Invitrogen	Cat # A-21202
Donkey anti-Rabbit IgG (Alexa Fluor Plus 555)	Invitrogen	Cat # A-31572
Donkey anti-mouse IgG (Alexa Fluor Plus 555)	Invitrogen	Cat # A-31570
Donkey anti-mouse IgG (Alexa Fluor Plus 647)	Invitrogen	Cat # A-31571
Anti-rabbit IgG, HRP-linked Antibody	Cell Signaling Technology	7074
Anti-mouse IgG, HRP-linked Antibody	Cell Signaling Technology	7076
Anti-rat IgG, HRP-linked Antibody	Cell Signaling Technology	7077
Anti-mouse IgG (H+L) (DyLight 680 Conjugate)	Cell Signaling Technology	5470
Anti-rabbit IgG (H+L) (DyLight 800 Conjugate)	Cell Signaling Technology	5151
KDM4B / JMJD2B antibody	Abcam	ab305056
SETDB1	Life Technologies	MA514960
SETDB1 antibody	Abcam	ab107225
H3K9me3	Abcam	ab8898
H3K9me3	Cell Signaling Technology	13969
HP1-alpha	Cell Signaling Technology	2616
FANCM	Novus Biologicals	NBP2-50418
Histone H3 (D2B12) XP Rabbit mAb	Cell Signaling Technology	4620
PML (PG-M3)	Santa Cruz Biotechnology	SC-966
Rad52	Santa Cruz Biotechnology	SC-365341
Chemicals
Olaparib	Selleckchem	S1060
GFP-Trap®_MA	Chromotek	gtma-20
Normal Goat Serum (10%)	Life Technologies	50062Z
4-Hydroxytamoxifen	Sigma Aldrich	H7904
Critical commercial assays
CellTiter-Glo Luminescent Viability Assay	Promega	G7570
Subcellular protein fractionation kit	ThermoFisher	78840
SG Cell Line 4D-Nucleofector™ X Kit L	Lonza	V4XC-3012
SE Cell Line 4D-Nucleofector™ X Kit L	Lonza	V4XC-1012
CRISPR kit	Synthego	N/A

### Sheet: Softwares
Software
Software name	Provider	Link
Image J	NIH	https://imagej.nih.gov/ij/
Graphpad Prism 10	GraphPad software Inc.	https://www.graphpad.com/
